# Understanding gene regulatory mechanisms based on gene classification

**DOI:** 10.1101/2021.10.31.466641

**Authors:** Hao Tian, Yueying He, Yue Xue, Yi Qin Gao

## Abstract

The CpG dinucleotide and its methylation play vital roles in gene regulation as well as 3D genome organization. Previous studies have divided genes into several categories based on the CpG intensity around transcription starting sites (TSS) and found that housekeeping genes tend to possess high CpG density while tissue-specific genes are generally characterized by low CpG density. In this study, we investigated how the CpG density distribution of a gene affects its transcription and regulation pattern. Based on the CpG density distribution around TSS, the human genes are clearly divided into different categories. Not only sequence properties, these different clusters exhibited distinctly different structural features, regulatory mechanisms, and correlation patterns between expression level and CpG/TpG density. These results emphasized that the usage of epigenetic marks in gene regulation is partially rooted in the sequence property of genes, such as their CpG density distribution.
