## Supplementary material for "Understanding gene regulatory mechanisms based on gene classification": Data sources

### Sheet: Sheet1
Number	Cell type	Data type	Accession
1	HepG2	ChIP-seq data of 208 chromain associated proteins	GSE104247
2		Expression data	GSM4133281
3	GM12878	MNase-seq data	ENCODE
4	liver, cortex, hippocampus, lung, left ventricle, spleen, ovary, adrenal, aorta, pancreas	Hi-C data	GSE87112
5		Expression data	https://zenodo.org/record/838734
6	2-cell, 8-cell, ICM, hES	Expression data	GSE101571
7	liver(E066), lung(E096), ovary(E097), sigmoid colon(E106)	Expression data	ENCODE
8		WGBS
9		ChIP-seq (H3K4me3, H3K9me3, H3K27me3, H3K36me3)
10	BLCA, BRCA, COAD, HNSC, KICH, KIRC, KIRP, LIHC, LUAD, LUSC, PRAD, STAD, THCA, UCEC	Expression data	TCGA
11	brca5, coad2, lusc4, ucec5	WGBS	TCGA
